# SHED-dependent oncogenic signalling of the PEAK3 pseudo-kinase

**DOI:** 10.1101/2021.08.30.457780

**Authors:** Youcef Ounoughene, Elise Fourgous, Yvan Boublik, Estelle Saland, Nathan Guiraud, Christian Recher, Serge Urbach, Philippe Fort, Jean-Emmanuel Sarry, Didier Fesquet, Serge Roche

## Abstract

The PEAK1 and pragmin/PEAK2 pseudo-kinases have emerged as important components of the protein tyrosine kinase pathway implicated in cancer progression. They can signal by a scaffolding mechanism that involves a conserved split helical dimerization (SHED) module. We recently identified PEAK3 as a novel member of this family based on structural homology; however, its signalling mechanism remains unclear. Here, we found that although it can self-associate, PEAK3 shows higher evolutionary divergence than PEAK1/2. Moreover, PEAK3 protein is strongly expressed in human haematopoietic cells, and is upregulated in acute myeloid leukaemia. Functionally, PEAK3 overexpression in U2OS sarcoma cells enhanced their growth and migratory properties, while its silencing in THP1 leukemic cells reduced these effects. Importantly, an intact SHED module was required for these PEAK3 oncogenic activities. Mechanistically, through a phosphokinase survey, we identified PEAK3 as a novel inducer of AKT signalling, independent of growth factor stimulation. Then, proteomic analyses revealed that PEAK3 interacts with the signalling proteins GRB2 and ASAP1/2 and the protein kinase PYK2, and that these interactions require the SHED domain. Moreover, PEAK3 activated PYK2 to promote AKT signalling. Thus, the PEAK1-3 pseudo-kinases may use a conserved SHED-dependent mechanism to activate specific signalling proteins to promote oncogenesis.
