## Supplementary material for "SHED-dependent oncogenic signalling of the PEAK3 pseudo-kinase": Table S1

### Sheet: Accessions
Name	Accession	Sequence length	Organism	Taxonomy
PEAK1_Bbel	XP_019622371.1	1533	Branchiostoma belcheri	Eukaryota; Metazoa; Chordata; Cephalochordata; Branchiostomidae; Branchiostoma
PINK1_Bbel	XP_019643039.1	600	Branchiostoma belcheri	Eukaryota; Metazoa; Chordata; Cephalochordata; Branchiostomidae; Branchiostoma
PEAK1_Cmil	XP_007906504.1	1773	Callorhinchus milii	Eukaryota; Metazoa; Chordata; Craniata; Vertebrata; Chondrichthyes; Holocephali; Chimaeriformes; Callorhinchidae; Callorhinchus
PEAK3_Cmil	XP_007896911.1	654	Callorhinchus milii	Eukaryota; Metazoa; Chordata; Craniata; Vertebrata; Chondrichthyes; Holocephali; Chimaeriformes; Callorhinchidae; Callorhinchus
PINK1_Cmil	XP_007905475.1	541	Callorhinchus milii	Eukaryota; Metazoa; Chordata; Craniata; Vertebrata; Chondrichthyes; Holocephali; Chimaeriformes; Callorhinchidae; Callorhinchus
PRAG1_Cmil	XP_007890093.1	1484	Callorhinchus milii	Eukaryota; Metazoa; Chordata; Craniata; Vertebrata; Chondrichthyes; Holocephali; Chimaeriformes; Callorhinchidae; Callorhinchus
PEAK1a_Ebur	ENSEBUT00000000965.1	1365	Eptatretus burgeri	Eukaryota; Metazoa; Chordata; Craniata; Vertebrata; Cyclostomata; Myxini; Myxiniformes; Myxinidae; Eptatretinae; Eptatretus;
PEAK1b_Ebur	ENSEBUT00000024901.1	1544	Eptatretus burgeri	Eukaryota; Metazoa; Chordata; Craniata; Vertebrata; Cyclostomata; Myxini; Myxiniformes; Myxinidae; Eptatretinae; Eptatretus;
PEAK1a_Pmar	ENSPMAT00000007685.1	1702	Petromyzon marinus	Eukaryota; Metazoa; Chordata; Craniata; Vertebrata; Cyclostomata; Hyperoartia; Petromyzontiformes; Petromyzontidae; Petromyzon;
PEAK1b_Pmar	ENSPMAP00000009243	248	Petromyzon marinus	Eukaryota; Metazoa; Chordata; Craniata; Vertebrata; Cyclostomata; Hyperoartia; Petromyzontiformes; Petromyzontidae; Petromyzon;
PEAK1_Trub	XP_011605735.1	1896	Takifugu rubripes	Eukaryota; Metazoa; Chordata; Craniata; Vertebrata; Euteleostomi; Actinopterygii; Neopterygii; Teleostei; Neoteleostei; Acanthomorphata; Eupercaria; Tetraodontiformes; Tetradontoidea; Tetraodontidae; Takifugu
PEAK3_Trub	XP_003974101.2	555	Takifugu rubripes	Eukaryota; Metazoa; Chordata; Craniata; Vertebrata; Euteleostomi; Actinopterygii; Neopterygii; Teleostei; Neoteleostei; Acanthomorphata; Eupercaria; Tetraodontiformes; Tetradontoidea; Tetraodontidae; Takifugu
PINK1_Trub	XP_011617327.2	568	Takifugu rubripes	Eukaryota; Metazoa; Chordata; Craniata; Vertebrata; Euteleostomi; Actinopterygii; Neopterygii; Teleostei; Neoteleostei; Acanthomorphata; Eupercaria; Tetraodontiformes; Tetradontoidea; Tetraodontidae; Takifugu
PRAG1_Trub	XP_011602849.2	1342	Takifugu rubripes	Eukaryota; Metazoa; Chordata; Craniata; Vertebrata; Euteleostomi; Actinopterygii; Neopterygii; Teleostei; Neoteleostei; Acanthomorphata; Eupercaria; Tetraodontiformes; Tetradontoidea; Tetraodontidae; Takifugu
PEAK1_Drer	XP_001921602.2	1725	Danio rerio	Eukaryota; Metazoa; Chordata; Craniata; Vertebrata; Euteleostomi; Actinopterygii; Neopterygii; Teleostei; Ostariophysi; Cypriniformes; Cyprinidae; Danio
PEAK3_Drer	XM_003201056.5	594	Danio rerio	Eukaryota; Metazoa; Chordata; Craniata; Vertebrata; Euteleostomi; Actinopterygii; Neopterygii; Teleostei; Ostariophysi; Cypriniformes; Cyprinidae; Danio
PINK1_Drer	AAI65767.1	574	Danio rerio	Eukaryota; Metazoa; Chordata; Craniata; Vertebrata; Euteleostomi; Actinopterygii; Neopterygii; Teleostei; Ostariophysi; Cypriniformes; Cyprinidae; Danio
PINK1_Batrachia	CAF5199297.1	580	Ranitomeya imitator	Eukaryota; Metazoa; Chordata; Craniata; Vertebrata; Euteleostomi; Amphibia; Batrachia; Anura; Neobatrachia; Hyloidea; Dendrobatidae; Dendrobatinae; Ranitomeya
PEAK1_Xtro	XP_002937528.2	1446	Xenopus tropicalis	Eukaryota; Metazoa; Chordata; Craniata; Vertebrata; Euteleostomi; Amphibia; Batrachia; Anura; Pipoidea; Pipidae; Xenopodinae; Xenopus; Silurana
PRAG1_Xtro	XP_002936500.1	1294	Xenopus tropicalis	Eukaryota; Metazoa; Chordata; Craniata; Vertebrata; Euteleostomi; Amphibia; Batrachia; Anura; Pipoidea; Pipidae; Xenopodinae; Xenopus; Silurana
PEAK1_Amis	XP_019333031.1	1789	Alligator mississippiensis	Eukaryota; Metazoa; Chordata; Craniata; Vertebrata; Euteleostomi; Archelosauria; Archosauria; Crocodylia; Alligatoridae; Alligatorinae; Alligator
PINK1_Amis	KYO24529.1	851	Alligator mississippiensis	Eukaryota; Metazoa; Chordata; Craniata; Vertebrata; Euteleostomi; Archelosauria; Archosauria; Crocodylia; Alligatoridae; Alligatorinae; Alligator
PRAG1_Amis	XP_019349699.1	1383	Alligator mississippiensis	Eukaryota; Metazoa; Chordata; Craniata; Vertebrata; Euteleostomi; Archelosauria; Archosauria; Crocodylia; Alligatoridae; Alligatorinae; Alligator
PEAK3_Asin	XP_006035554.1	651	Alligator sinensis	Eukaryota; Metazoa; Chordata; Craniata; Vertebrata; Euteleostomi; Archelosauria; Archosauria; Crocodylia; Alligatoridae; Alligatorinae; Alligator
PEAK1_Ggal	XP_015134220.1	1787	Gallus gallus	Eukaryota; Metazoa; Chordata; Craniata; Vertebrata; Euteleostomi; Archelosauria; Archosauria; Dinosauria; Saurischia; Theropoda; Coelurosauria; Aves; Neognathae; Galloanserae; Galliformes; Phasianidae; Phasianinae; Gallus
PEAK3_Ggal	XP_004948821.1	605	Gallus gallus	Eukaryota; Metazoa; Chordata; Craniata; Vertebrata; Euteleostomi; Archelosauria; Archosauria; Dinosauria; Saurischia; Theropoda; Coelurosauria; Aves; Neognathae; Galloanserae; Galliformes; Phasianidae; Phasianinae; Gallus
PINK1_Ggal	NP_001376410.1	546	Gallus gallus	Eukaryota; Metazoa; Chordata; Craniata; Vertebrata; Euteleostomi; Archelosauria; Archosauria; Dinosauria; Saurischia; Theropoda; Coelurosauria; Aves; Neognathae; Galloanserae; Galliformes; Phasianidae; Phasianinae; Gallus
PRAG1_Ggal	XP_015131926.1	1315	Gallus gallus	Eukaryota; Metazoa; Chordata; Craniata; Vertebrata; Euteleostomi; Archelosauria; Archosauria; Dinosauria; Saurischia; Theropoda; Coelurosauria; Aves; Neognathae; Galloanserae; Galliformes; Phasianidae; Phasianinae; Gallus
PEAK1_Tgut	XP_030137644.3	1785	Taeniopygia guttata	Eukaryota; Metazoa; Chordata; Craniata; Vertebrata; Euteleostomi; Archelosauria; Archosauria; Dinosauria; Saurischia; Theropoda; Coelurosauria; Aves; Neognathae; Passeriformes; Passeroidea; Estrildidae; Estrildinae; Taeniopygia
PEAK3_Tgut	XP_012426653.3	569	Taeniopygia guttata	Eukaryota; Metazoa; Chordata; Craniata; Vertebrata; Euteleostomi; Archelosauria; Archosauria; Dinosauria; Saurischia; Theropoda; Coelurosauria; Aves; Neognathae; Passeriformes; Passeroidea; Estrildidae; Estrildinae; Taeniopygia
PINK1_Tgut	XP_030145156.3	515	Taeniopygia guttata	Eukaryota; Metazoa; Chordata; Craniata; Vertebrata; Euteleostomi; Archelosauria; Archosauria; Dinosauria; Saurischia; Theropoda; Coelurosauria; Aves; Neognathae; Passeriformes; Passeroidea; Estrildidae; Estrildinae; Taeniopygia
PRAG1_Tgut	XP_030127385.3	1370	Taeniopygia guttata	Eukaryota; Metazoa; Chordata; Craniata; Vertebrata; Euteleostomi; Archelosauria; Archosauria; Dinosauria; Saurischia; Theropoda; Coelurosauria; Aves; Neognathae; Passeriformes; Passeroidea; Estrildidae; Estrildinae; Taeniopygia
PEAK1_Lchal	XP_006012388.1	1773	Latimeria chalumnae	Eukaryota; Metazoa; Chordata; Craniata; Vertebrata; Euteleostomi; Coelacanthiformes; Coelacanthidae; Latimeria
PEAK3_Lcha	XP_005993839.2	404	Latimeria chalumnae	Eukaryota; Metazoa; Chordata; Craniata; Vertebrata; Euteleostomi; Coelacanthiformes; Coelacanthidae; Latimeria
PINK1_Lcha	XP_005991675.2	506	Latimeria chalumnae	Eukaryota; Metazoa; Chordata; Craniata; Vertebrata; Euteleostomi; Coelacanthiformes; Coelacanthidae; Latimeria
PRAG1_Lcha	XP_014354506.1	1363	Latimeria chalumnae	Eukaryota; Metazoa; Chordata; Craniata; Vertebrata; Euteleostomi; Coelacanthiformes; Coelacanthidae; Latimeria
PEAK1_Hsap	Q9H792.4	1746	Homo sapiens	Eukaryota; Metazoa; Chordata; Craniata; Vertebrata; Euteleostomi; Mammalia; Eutheria; Euarchontoglires; Primates; Haplorrhini; Catarrhini; Hominidae; Homo
PEAK3_Hsap	NP_940934.1	652	Homo sapiens	Eukaryota; Metazoa; Chordata; Craniata; Vertebrata; Euteleostomi; Mammalia; Eutheria; Euarchontoglires; Primates; Haplorrhini; Catarrhini; Hominidae; Homo
PINK1_Hsap	Q9BXM7.1	581	Homo sapiens	Eukaryota; Metazoa; Chordata; Craniata; Vertebrata; Euteleostomi; Mammalia; Eutheria; Euarchontoglires; Primates; Haplorrhini; Catarrhini; Hominidae; Homo
PRAG1_Hsap	NP_001074295.2	1406	Homo sapiens	Eukaryota; Metazoa; Chordata; Craniata; Vertebrata; Euteleostomi; Mammalia; Eutheria; Euarchontoglires; Primates; Haplorrhini; Catarrhini; Hominidae; Homo
PEAK1_Mdom	XP_001376177.1	1689	Monodelphis domestica	Eukaryota; Metazoa; Chordata; Craniata; Vertebrata; Euteleostomi; Mammalia; Metatheria; Didelphimorphia; Didelphidae; Monodelphis
PEAK3_Mdom	XP_007489384.1	506	Monodelphis domestica	Eukaryota; Metazoa; Chordata; Craniata; Vertebrata; Euteleostomi; Mammalia; Metatheria; Didelphimorphia; Didelphidae; Monodelphis
PINK1_Mdom	XP_001377483.1	573	Monodelphis domestica	Eukaryota; Metazoa; Chordata; Craniata; Vertebrata; Euteleostomi; Mammalia; Metatheria; Didelphimorphia; Didelphidae; Monodelphis
PRAG1_Mdom	XP_007495707.1	1220	Monodelphis domestica	Eukaryota; Metazoa; Chordata; Craniata; Vertebrata; Euteleostomi; Mammalia; Metatheria; Didelphimorphia; Didelphidae; Monodelphis
PEAK1_Cmyd	XP_027686301.1	1753	Chelonia mydas	Eukaryota; Metazoa; Chordata; Craniata; Vertebrata; Euteleostomi; Testudines; Cryptodira; Chelonioidea; Cheloniidae; Chelonia
PEAK3_Cmyd	EMP25742.1	606	Chelonia mydas	Eukaryota; Metazoa; Chordata; Craniata; Vertebrata; Euteleostomi; Testudines; Cryptodira; Chelonioidea; Cheloniidae; Chelonia
PINK1_Cmyd	XP_027685717.1	565	Chelonia mydas	Eukaryota; Metazoa; Chordata; Craniata; Vertebrata; Euteleostomi; Testudines; Cryptodira; Chelonioidea; Cheloniidae; Chelonia
PRAG1_Cmyd	XP_007062904.2	1361	Chelonia mydas	Eukaryota; Metazoa; Chordata; Craniata; Vertebrata; Euteleostomi; Testudines; Cryptodira; Chelonioidea; Cheloniidae; Chelonia
PEAK1_Spur	XP_030856156.1	1663	Strongylocentrotus purpuratus	Eukaryota; Metazoa; Echinodermata; Eleutherozoa; Echinozoa; Echinoidea; Euechinoidea; Echinacea; Echinoida; Strongylocentrotidae; Strongylocentrotus
PINK1_Spur	XP_003724360.1	355	Strongylocentrotus purpuratus	Eukaryota; Metazoa; Echinodermata; Eleutherozoa; Echinozoa; Echinoidea; Euechinoidea; Echinacea; Echinoida; Strongylocentrotidae; Strongylocentrotus
PEAK1_Tadh	RDD46585.1	1129	Trichoplax adhaerens	Eukaryota; Metazoa; Placozoa; Trichoplax
PINK1_Tadh	XP_002109370.1	558	Trichoplax adhaerens	Eukaryota; Metazoa; Placozoa; Trichoplax

### Sheet: PEAK Rodents
Species	Taxonomy	PEAK1	PEAK2	PEAK3
Ochotona princeps	Glires; Lagomorpha; Ochotonidae	XP_004594672	XP_004592741	XP_004595992
Ictidomys tridecemlineatus	Glires; Rodentia; Sciuromorpha; Sciuridae; Xerinae; Marmotini	XP_040131338	XP_005330841	XP_040146964
Urocitellus parryii	Glires; Rodentia; Sciuromorpha; Sciuridae; Xerinae; Marmotini	XP_026243541	XP_026258700	XP_026270525
Marmota marmota marmota	Glires; Rodentia; Sciuromorpha; Sciuridae; Xerinae;	XP_015335869	XP_027810484	XP_027808237
Octodon degus	Glires; Rodentia; Hystricomorpha; Octodontidae	XP_004628768	XP_004633338	XP_023572664
Heterocephalus glaber	Glires; Rodentia; Hystricomorpha; Bathyergidae	XP_004872121	XP_004867701	XP_004865937
Fukomys damarensis	Glires; Rodentia; Hystricomorpha; Bathyergidae	XP_010624455	XP_010620127	XP_010633420
Chinchilla lanigera	Glires; Rodentia; Hystricomorpha; Chinchillidae	XP_005393541	XP_005398410	XP_013360692
Cavia porcellus	Glires; Rodentia; Hystricomorpha; Caviidae	XP_003463650	XP_003462665	nf
Castor canadensis	Glires; Rodentia; Castorimorpha; Castoridae	JAV39728	XP_020008501	nf
Nannospalax galili	Glires; Rodentia; Myomorpha; Muroidea; Spalacidae; Spalacinae	XP_008821661	XP_008844281	nf
Microtus ochrogaster	Glires; Rodentia; Myomorpha; Muroidea; Cricetidae	XP_013201710	XP_005362585	nf
Onychomys torridus	Glires; Rodentia; Myomorpha; Muroidea; Cricetidae	XP_036049270	XP_036022522	nf
Mesocricetus auratus	Glires; Rodentia; Myomorpha; Muroidea; Cricetidae	XP_012968413	XP_012966337	nf
Peromyscus leucopus	Glires; Rodentia; Myomorpha; Muroidea; Cricetidae; Neotominae	XP_028720871	XP_006974024	nf
Grammomys surdaster	Glires; Rodentia; Myomorpha; Muroidea; Muridae; Murinae	XP_028630284	XP_028624157	nf
Meriones unguiculatus	Glires; Rodentia; Myomorpha; Muroidea; Muridae; Gerbillinae	XP_021483620	XP_021520042	nf
Mus musculus	Glires; Rodentia; Myomorpha; Muroidea; Muridae; Murinae; Mus	NP_766499	NP_766499	nf
Rattus norvegicus	Glires; Rodentia; Myomorpha; Muroidea; Muridae; Murinae; Rattus	NP_001101619	NP_001100785	nf
	nf: not found

### Sheet: PEAK_Accessions1
Name	Accession	Organism	Sequence Length	Taxonomy
PEAK1_Cjac	XM_035259263.1	Callithrix jacchus	11958	Eukaryota; Metazoa; Chordata; Craniata; Vertebrata; Euteleostomi; Mammalia; Eutheria; Euarchontoglires; Primates; Haplorrhini; Platyrrhini; Cebidae; Callitrichinae; Callithrix; Callithrix
PEAK1_Ggor	XM_019011089.2	Gorilla gorilla gorilla	11820	Eukaryota; Metazoa; Chordata; Craniata; Vertebrata; Euteleostomi; Mammalia; Eutheria; Euarchontoglires; Primates; Haplorrhini; Catarrhini; Hominidae; Gorilla
PEAK1_Hsap	NM_024776.5	Homo sapiens	11815	Eukaryota; Metazoa; Chordata; Craniata; Vertebrata; Euteleostomi; Mammalia; Eutheria; Euarchontoglires; Primates; Haplorrhini; Catarrhini; Hominidae; Homo
PEAK1_Pabe	NM_001133744.2	Pongo abelii	11771	Eukaryota; Metazoa; Chordata; Craniata; Vertebrata; Euteleostomi; Mammalia; Eutheria; Euarchontoglires; Primates; Haplorrhini; Catarrhini; Hominidae; Pongo
PEAK1_Ptro	XM_024349311.1	Pan troglodytes	11748	Eukaryota; Metazoa; Chordata; Craniata; Vertebrata; Euteleostomi; Mammalia; Eutheria; Euarchontoglires; Primates; Haplorrhini; Catarrhini; Hominidae; Pan
PEAK2_Mmul	XM_015144776.2	Macaca mulatta	11634	Eukaryota; Metazoa; Chordata; Craniata; Vertebrata; Euteleostomi; Mammalia; Eutheria; Euarchontoglires; Primates; Haplorrhini; Catarrhini; Cercopithecidae; Cercopithecinae; Macaca
PEAK1_Ogar	XM_023510011.1	Otolemur garnettii	6965	Eukaryota; Metazoa; Chordata; Craniata; Vertebrata; Euteleostomi; Mammalia; Eutheria; Euarchontoglires; Primates; Strepsirrhini; Lorisiformes; Galagidae; Otolemur
PEAK1_Mmul	JU336432.1	Macaca mulatta	6897	Eukaryota; Metazoa; Chordata; Craniata; Vertebrata; Euteleostomi; Mammalia; Eutheria; Euarchontoglires; Primates; Haplorrhini; Catarrhini; Cercopithecidae; Cercopithecinae; Macaca
PEAK2_Ggor	XM_004046615.3	Gorilla gorilla gorilla	4929	Eukaryota; Metazoa; Chordata; Craniata; Vertebrata; Euteleostomi; Mammalia; Eutheria; Euarchontoglires; Primates; Haplorrhini; Catarrhini; Hominidae; Gorilla
PEAK2_Pabe	XM_002818825.3	Pongo abelii	4875	Eukaryota; Metazoa; Chordata; Craniata; Vertebrata; Euteleostomi; Mammalia; Eutheria; Euarchontoglires; Primates; Haplorrhini; Catarrhini; Hominidae; Pongo
PEAK2_Cjac	XM_002756909.4	Callithrix jacchus	4869	Eukaryota; Metazoa; Chordata; Craniata; Vertebrata; Euteleostomi; Mammalia; Eutheria; Euarchontoglires; Primates; Haplorrhini; Platyrrhini; Cebidae; Callitrichinae; Callithrix; Callithrix
PEAK2_Ptro	XM_001136236.6	Pan troglodytes	4864	Eukaryota; Metazoa; Chordata; Craniata; Vertebrata; Euteleostomi; Mammalia; Eutheria; Euarchontoglires; Primates; Haplorrhini; Catarrhini; Hominidae; Pan
PEAK2_Hsap	NM_001080826.3	Homo sapiens	4845	Eukaryota; Metazoa; Chordata; Craniata; Vertebrata; Euteleostomi; Mammalia; Eutheria; Euarchontoglires; Primates; Haplorrhini; Catarrhini; Hominidae; Homo
PEAK2_Ogar	XM_023517788.1	Otolemur garnettii	4183	Eukaryota; Metazoa; Chordata; Craniata; Vertebrata; Euteleostomi; Mammalia; Eutheria; Euarchontoglires; Primates; Strepsirrhini; Lorisiformes; Galagidae; Otolemur
PEAK3_Mmul	XM_015122416.2	Macaca mulatta	4142	Eukaryota; Metazoa; Chordata; Craniata; Vertebrata; Euteleostomi; Mammalia; Eutheria; Euarchontoglires; Primates; Haplorrhini; Catarrhini; Cercopithecidae; Cercopithecinae; Macaca
PEAK3_Cjac	XM_035286179.1	Callithrix jacchus	3760	Eukaryota; Metazoa; Chordata; Craniata; Vertebrata; Euteleostomi; Mammalia; Eutheria; Euarchontoglires; Primates; Haplorrhini; Platyrrhini; Cebidae; Callitrichinae; Callithrix; Callithrix
PEAK3_Hsap	NM_198532.3	Homo sapiens	2564	Eukaryota; Metazoa; Chordata; Craniata; Vertebrata; Euteleostomi; Mammalia; Eutheria; Euarchontoglires; Primates; Haplorrhini; Catarrhini; Hominidae; Homo
PEAK3_Ggor	XM_004059699.2	Gorilla gorilla gorilla	2540	Eukaryota; Metazoa; Chordata; Craniata; Vertebrata; Euteleostomi; Mammalia; Eutheria; Euarchontoglires; Primates; Haplorrhini; Catarrhini; Hominidae; Gorilla
PEAK3_Ptro	XM_009434320.2	Pan troglodytes	1931	Eukaryota; Metazoa; Chordata; Craniata; Vertebrata; Euteleostomi; Mammalia; Eutheria; Euarchontoglires; Primates; Haplorrhini; Catarrhini; Hominidae; Pan
PEAK3_Pabe	XM_024236710.1	Pongo abelii	1422	Eukaryota; Metazoa; Chordata; Craniata; Vertebrata; Euteleostomi; Mammalia; Eutheria; Euarchontoglires; Primates; Haplorrhini; Catarrhini; Hominidae; Pongo
PEAK3_Ogar	XM_003788715.1	Otolemur garnettii	1386	Eukaryota; Metazoa; Chordata; Craniata; Vertebrata; Euteleostomi; Mammalia; Eutheria; Euarchontoglires; Primates; Strepsirrhini; Lorisiformes; Galagidae; Otolemur
