## Supplementary material for "SHED-dependent oncogenic signalling of the PEAK3 pseudo-kinase": Table S3

### Sheet: Hela
Protein IDs	Peptide counts (all)	Uniprot Acc	Descriotion	Gene	Peptides
Q6ZS72	29	PEAK3_HUMAN	Protein PEAK3	PEAK3	29
Q9ULH1	25	ASAP1_HUMAN	Arf-GAP with SH3 domain, ANK repeat and PH domain-containing protein 1	ASAP1	25
P61981	18	1433G_HUMAN	14-3-3 protein gamma	YWHAG	18
Q04917	18	1433F_HUMAN	14-3-3 protein eta	YWHAH	18
P62993	7	GRB2_HUMAN	Growth factor receptor-bound protein 2	GRB2	7
P63104	20	1433Z_HUMAN	14-3-3 protein zeta/delta	YWHAZ	20
P27348	17	1433T_HUMAN	14-3-3 protein theta	YWHAQ	17
O95197	1	RTN3_HUMAN	Reticulon-3	RTN3	1
P53985	3	MOT1_HUMAN	Monocarboxylate transporter 1	SLC16A1	3
P31947	8	1433S_HUMAN	14-3-3 protein sigma	SFN	8
P62258	23	1433E_HUMAN	14-3-3 protein epsilon	YWHAE	23
O43150	12	ASAP2_HUMAN	Arf-GAP with SH3 domain, ANK repeat and PH domain-containing protein 2	ASAP2	12
P31946	18	1433B_HUMAN	14-3-3 protein beta/alpha	YWHAB	18
Q8N3A8	1	PARP8_HUMAN	Protein mono-ADP-ribosyltransferase PARP8	PARP8	1
P27105	8	STOM_HUMAN	Stomatin	STOM	8
P08174	6	DAF_HUMAN	Complement decay-accelerating factor	CD55	6
Q9H792	13	PEAK1_HUMAN	Inactive tyrosine-protein kinase PEAK1	PEAK1	13
Q10589	2	BST2_HUMAN	Bone marrow stromal antigen 2	BST2	2
P35613	3	BASI_HUMAN	Basigin	BSG	3
P05186	4	PPBT_HUMAN	Alkaline phosphatase, tissue-nonspecific isozyme	ALPL	4
Q4L180	2	FIL1L_HUMAN	Filamin A-interacting protein 1-like	FILIP1L	2
O95831	6	AIFM1_HUMAN	Apoptosis-inducing factor 1, mitochondrial	AIFM1	6
P15328	2	FOLR1_HUMAN	Folate receptor alpha	FOLR1	2
P34931	14	HS71L_HUMAN	Heat shock 70 kDa protein 1-like	HSPA1L	14
P29401	4	TKT_HUMAN	Transketolase	TKT	4
P22695	7	QCR2_HUMAN	Cytochrome b-c1 complex subunit 2, mitochondrial	UQCRC2	7
Q12931	4	TRAP1_HUMAN	Heat shock protein 75 kDa, mitochondrial	TRAP1	4
Q10471	4	GALT2_HUMAN	Polypeptide N-acetylgalactosaminyltransferase 2	GALNT2	4
O00592	1	PODXL_HUMAN	Podocalyxin	PODXL	1
Q9UBB4	2	ATX10_HUMAN	Ataxin-10	ATXN10	2
O14773	3	TPP1_HUMAN	Tripeptidyl-peptidase 1	TPP1	3
Q14126	8	DSG2_HUMAN	Desmoglein-2	DSG2	8
P00387	2	NB5R3_HUMAN	NADH-cytochrome b5 reductase 3	CYB5R3	2
Q0ZGT2	2	NEXN_HUMAN	Nexilin	NEXN	2
Q14244	1	MAP7_HUMAN	Ensconsin	MAP7	1
Q9HC07	2	TM165_HUMAN	Transmembrane protein 165	TMEM165	2
Q6ZW13	1	CP086_HUMAN	Uncharacterized protein C16orf86	C16orf86	1
P31948	5	STIP1_HUMAN	Stress-induced-phosphoprotein 1	STIP1	5
Q9Y277	9	VDAC3_HUMAN	Voltage-dependent anion-selective channel protein 3	VDAC3	9
Q9Y608	4	LRRF2_HUMAN	Leucine-rich repeat flightless-interacting protein 2	LRRFIP2	4
P49257	2	LMAN1_HUMAN	Protein ERGIC-53	LMAN1	2
Q9NX63	4	MIC19_HUMAN	MICOS complex subunit MIC19	CHCHD3	4
P08574	3	CY1_HUMAN	Cytochrome c1, heme protein, mitochondrial	CYC1	3
Q02809	2	PLOD1_HUMAN	Procollagen-lysine,2-oxoglutarate 5-dioxygenase 1	PLOD1	2
Q13501	3	SQSTM_HUMAN	Sequestosome-1	SQSTM1	3
Q16531	2	DDB1_HUMAN	DNA damage-binding protein 1	DDB1	2
P78357	1	CNTP1_HUMAN	Contactin-associated protein 1	CNTNAP1	1
O43795;Q9UBC5	22;3	MYO1B_HUMAN	Unconventional myosin-Ib	MYO1B	22
Q8IZP2;P50502;Q8NFI4	3;3;2	F10A1_HUMAN	Hsc70-interacting protein	ST13	3
Q14432	1	PDE3A_HUMAN	cGMP-inhibited 3',5'-cyclic phosphodiesterase A	PDE3A	1
Q16775	4	GLO2_HUMAN	Hydroxyacylglutathione hydrolase, mitochondrial	HAGH	4
O15020	16	SPTN2_HUMAN	Spectrin beta chain, non-erythrocytic 2	SPTBN2	16
Q9Y6C9	4	MTCH2_HUMAN	Mitochondrial carrier homolog 2	MTCH2	4
Q16543	2	CDC37_HUMAN	Hsp90 co-chaperone Cdc37	CDC37	2
Q15043	2	S39AE_HUMAN	Metal cation symporter ZIP14	SLC39A14	2
P55290	2	CAD13_HUMAN	Cadherin-13	CDH13	2
Q92973	4	TNPO1_HUMAN	Transportin-1	TNPO1	4
P31930	10	QCR1_HUMAN	Cytochrome b-c1 complex subunit 1, mitochondrial	UQCRC1	10
O95816	5	BAG2_HUMAN	BAG family molecular chaperone regulator 2	BAG2	5
Q8WVX9	3	FACR1_HUMAN	Fatty acyl-CoA reductase 1	FAR1	3
P62879;Q9HAV0	8;5	GBB2_HUMAN	Guanine nucleotide-binding protein G(I)/G(S)/G(T) subunit beta-2	GNB2	8
P55735	3	SEC13_HUMAN	Protein SEC13 homolog	SEC13	3
Q12769	3	NU160_HUMAN	Nuclear pore complex protein Nup160	NUP160	3
P53618	3	COPB_HUMAN	Coatomer subunit beta	COPB1	3
Q9Y5M8	3	SRPRB_HUMAN	Signal recognition particle receptor subunit beta	SRPRB	3
Q9BTV4	3	TMM43_HUMAN	Transmembrane protein 43	TMEM43	3
Q9UPQ0	3	LIMC1_HUMAN	LIM and calponin homology domains-containing protein 1	LIMCH1	3
Q32P28	2	P3H1_HUMAN	Prolyl 3-hydroxylase 1	P3H1	2
P57088	2	TMM33_HUMAN	Transmembrane protein 33	TMEM33	2
P63010;Q10567	4;1	AP2B1_HUMAN	AP-2 complex subunit beta	AP2B1	4
Q02978	2	M2OM_HUMAN	Mitochondrial 2-oxoglutarate/malate carrier protein	SLC25A11	2
Q8N163	5	CCAR2_HUMAN	Cell cycle and apoptosis regulator protein 2	CCAR2	5
Q9HDC9	2	APMAP_HUMAN	Adipocyte plasma membrane-associated protein	APMAP	2
P68366	24	TBA4A_HUMAN	Tubulin alpha-4A chain	TUBA4A	24
P09012;P08579	2;1	SNRPA_HUMAN	U1 small nuclear ribonucleoprotein A	SNRPA	2
O75306	2	NDUS2_HUMAN	NADH dehydrogenase [ubiquinone] iron-sulfur protein 2, mitochondrial	NDUFS2	2
Q9UJS0	9	CMC2_HUMAN	Calcium-binding mitochondrial carrier protein Aralar2	SLC25A13	9
Q9NVH1	4	DJC11_HUMAN	DnaJ homolog subfamily C member 11	DNAJC11	4
P09622	4	DLDH_HUMAN	Dihydrolipoyl dehydrogenase, mitochondrial	DLD	4
P27708	24	PYR1_HUMAN	CAD protein	CAD	24
P45880	11	VDAC2_HUMAN	Voltage-dependent anion-selective channel protein 2	VDAC2	11
P62987;P62979;P0CG47;P0CG48;A0A2R8Y422	3;3;3;3;2	UBB_HUMAN	Polyubiquitin-B	UBB	3
Q9H8Y8	1	GORS2_HUMAN	Golgi reassembly-stacking protein 2	GORASP2	1
P21796	13	VDAC1_HUMAN	Voltage-dependent anion-selective channel protein 1	VDAC1	13
Q9UL25	1	RAB21_HUMAN	Ras-related protein Rab-21	RAB21	1
Q15366;P57721	4;1	PCBP2_HUMAN	Poly(rC)-binding protein 2	PCBP2	4
P53621	8	COPA_HUMAN	Coatomer subunit alpha	COPA	8
Q9NVI7	6	ATD3A_HUMAN	ATPase family AAA domain-containing protein 3A	ATAD3A	6
O43592	2	XPOT_HUMAN	Exportin-T	XPOT	2
O95573;O60488	6;1	ACSL3_HUMAN	Long-chain-fatty-acid--CoA ligase 3	ACSL3	6
O95292	3	VAPB_HUMAN	Vesicle-associated membrane protein-associated protein B/C	VAPB	3
Q14318	1	FKBP8_HUMAN	Peptidyl-prolyl cis-trans isomerase FKBP8	FKBP8	1
O75718	2	CRTAP_HUMAN	Cartilage-associated protein	CRTAP	2
Q92616	12	GCN1_HUMAN	eIF-2-alpha kinase activator GCN1	GCN1	12
Q14643	1	ITPR1_HUMAN	Inositol 1,4,5-trisphosphate receptor type 1	ITPR1	1
Q9Y4P3	1	TBL2_HUMAN	Transducin beta-like protein 2	TBL2	1
P10909	2	CLUS_HUMAN	Clusterin	CLU	2
O00743	3	PPP6_HUMAN	Serine/threonine-protein phosphatase 6 catalytic subunit	PPP6C	3
O43813	3	LANC1_HUMAN	Glutathione S-transferase LANCL1	LANCL1	3
O00560	1	SDCB1_HUMAN	Syntenin-1	SDCBP	1
P63244	9	RACK1_HUMAN	Receptor of activated protein C kinase 1	RACK1	9
P62826	4	RAN_HUMAN	GTP-binding nuclear protein Ran	RAN	4
Q14974	9	IMB1_HUMAN	Importin subunit beta-1	KPNB1	9
P08754	7	GNAI3_HUMAN	Guanine nucleotide-binding protein G(i) subunit alpha-3	GNAI3	7
P62136	7	PP1A_HUMAN	Serine/threonine-protein phosphatase PP1-alpha catalytic subunit	PPP1CA	7
Q8NE86	2	MCU_HUMAN	Calcium uniporter protein, mitochondrial	MCU	2
P05141;Q9H0C2	11;3	ADT2_HUMAN	ADP/ATP translocase 2	SLC25A5	11
Q16891	9	MIC60_HUMAN	MICOS complex subunit MIC60	IMMT	9
P16070	3	CD44_HUMAN	CD44 antigen	CD44	3

### Sheet: U2OS
Protein IDs	Peptide counts (all)	Uniprot Acc	Descriotion	Gene	Unique Peptides
Q04917	13	1433F_HUMAN	14-3-3 protein eta	YWHAH	13
Q9ULH1	23	ASAP1_HUMAN	Arf-GAP with SH3 domain, ANK repeat and PH domain-containing protein 1	ASAP1	23
Q6ZS72	22	PEAK3_HUMAN	Protein PEAK3	PEAK3	22
P61981	12	1433G_HUMAN	14-3-3 protein gamma	YWHAG	12
P27348	14	1433T_HUMAN	14-3-3 protein theta	YWHAQ	14
P62258	16	1433E_HUMAN	14-3-3 protein epsilon	YWHAE	16
P31946	13	1433B_HUMAN	14-3-3 protein beta/alpha	YWHAB	13
P62993	7	GRB2_HUMAN	Growth factor receptor-bound protein 2	GRB2	7
P31947	10	1433S_HUMAN	14-3-3 protein sigma	SFN	10
P63104	16	1433Z_HUMAN	14-3-3 protein zeta/delta	YWHAZ	16
O43707	38	ACTN4_HUMAN	Alpha-actinin-4	ACTN4	38
P28331	4	NDUS1_HUMAN	NADH-ubiquinone oxidoreductase 75 kDa subunit, mitochondrial	NDUFS1	4
O15231	5	ZN185_HUMAN	Zinc finger protein 185	ZNF185	5
Q9H792	4	PEAK1_HUMAN	Inactive tyrosine-protein kinase PEAK1	PEAK1	4
O14639	8	ABLM1_HUMAN	Actin-binding LIM protein 1	ABLIM1	8
Q13045	5	FLII_HUMAN	Protein flightless-1 homolog	FLII	5
Q03135	1	CAV1_HUMAN	Caveolin-1	CAV1	1
P55072	20	TERA_HUMAN	Transitional endoplasmic reticulum ATPase	VCP	20
P61158	2	ARP3_HUMAN	Actin-related protein 3	ACTR3	2
P22695	5	QCR2_HUMAN	Cytochrome b-c1 complex subunit 2, mitochondrial	UQCRC2	5
Q8IYT4	1	KATL2_HUMAN	Katanin p60 ATPase-containing subunit A-like 2	KATNAL2	1
P10619	2	PPGB_HUMAN	Lysosomal protective protein	CTSA	2
Q9Y277	9	VDAC3_HUMAN	Voltage-dependent anion-selective channel protein 3	VDAC3	9
O75477	4	ERLN1_HUMAN	Erlin-1	ERLIN1	4
P09012;P08579	2;1	SNRPA_HUMAN	U1 small nuclear ribonucleoprotein A	SNRPA	2
O14974	4	MYPT1_HUMAN	Protein phosphatase 1 regulatory subunit 12A	PPP1R12A	4
P16278	4	BGAL_HUMAN	Beta-galactosidase	GLB1	4
P45880	10	VDAC2_HUMAN	Voltage-dependent anion-selective channel protein 2	VDAC2	10
Q8IZP2;P50502;Q8NFI4	2;2;1	F10A1_HUMAN	Hsc70-interacting protein	ST13	2

### Sheet: THP1 
Protein IDs	Peptide counts (all)	Protein names	Gene names	Unique Peptides
Q6ZS72	18	Protein PEAK3	PEAK3	18
Q9ULH1	17	Arf-GAP with SH3 domain, ANK repeat and PH domain-containing protein 1	ASAP1	17
P27348	17	14-3-3 protein theta	YWHAQ	17
P62258	17	14-3-3 protein epsilon	YWHAE	17
O95197	2	Reticulon-3	RTN3	2
P63104	17	14-3-3 protein zeta/delta	YWHAZ	17
Q04917	16	14-3-3 protein eta	YWHAH	16
P31947	5	14-3-3 protein sigma	SFN	5
P31946	14	14-3-3 protein beta/alpha;14-3-3 protein beta/alpha, N-terminally processed	YWHAB	14
P61981	14	14-3-3 protein gamma;14-3-3 protein gamma, N-terminally processed	YWHAG	14
P05455	2	Lupus La protein	SSB	2
Q5T9A4;Q5T2N8;Q9NVI7	3;2;2	ATPase family AAA domain-containing protein 3B;ATPase family AAA domain-containing protein 3C;ATPase family AAA domain-containing protein 3A	ATAD3B;ATAD3C;ATAD3A	3
P62993	5	Growth factor receptor-bound protein 2	GRB2	5
Q14289;Q05397	7;1	Protein-tyrosine kinase 2-beta	PTK2B	7
P62314	2	Small nuclear ribonucleoprotein Sm D1	SNRPD1	2
Q13151	2	Heterogeneous nuclear ribonucleoprotein A0	HNRNPA0	2
P57088	1	Transmembrane protein 33	TMEM33	1
O43852	4	Calumenin	CALU	4
O94906	2	Pre-mRNA-processing factor 6	PRPF6	2
Q6PD62	1	RNA polymerase-associated protein CTR9 homolog	CTR9	1
O00505	2	Importin subunit alpha-4	KPNA3	2
P10515	2	Dihydrolipoyllysine-residue acetyltransferase component of pyruvate dehydrogenase complex, mitochondrial	DLAT	2
O43716	1	Glutamyl-tRNA(Gln) amidotransferase subunit C, mitochondrial	GATC	1
Q8N684	2	Cleavage and polyadenylation specificity factor subunit 7	CPSF7	2
Q96F07	9	Cytoplasmic FMR1-interacting protein 2	CYFIP2	9
P41250	2	Glycine--tRNA ligase	GARS	2
O43150	3	Arf-GAP with SH3 domain, ANK repeat and PH domain-containing protein 2	ASAP2	3
P46379	2	Large proline-rich protein BAG6	BAG6	2
Q7KZ85	8	Transcription elongation factor SPT6	SUPT6H	8
P49006	1	MARCKS-related protein	MARCKSL1	1
Q86YV5	3	Tyrosine-protein kinase SgK223	SGK223	3
Q9BSJ8	3	Extended synaptotagmin-1	ESYT1	3
Q6PKG0	1	La-related protein 1	LARP1	1
O00425	1	Insulin-like growth factor 2 mRNA-binding protein 3	IGF2BP3	1
O14773	2	Tripeptidyl-peptidase 1	TPP1	2
P62333	3	26S protease regulatory subunit 10B	PSMC6	3
P27797	2	Calreticulin	CALR	2
Q8WX92	2	Negative elongation factor B	NELFB	2
P05386	2	60S acidic ribosomal protein P1	RPLP1	2
P55209;Q99733	2;1	Nucleosome assembly protein 1-like 1;Nucleosome assembly protein 1-like 4	NAP1L1;NAP1L4	2
P46934	1	E3 ubiquitin-protein ligase NEDD4	NEDD4	1
O43390	9	Heterogeneous nuclear ribonucleoprotein R	HNRNPR	9
P30048	1	Thioredoxin-dependent peroxide reductase, mitochondrial	PRDX3	1
Q9UHF1	2	Epidermal growth factor-like protein 7	EGFL7	2
Q9GZS3	1	WD repeat-containing protein 61;WD repeat-containing protein 61, N-terminally processed	WDR61	1
Q13085;O00763	55;8	Acetyl-CoA carboxylase 1;Biotin carboxylase	ACACA	55
Q07021	3	Complement component 1 Q subcomponent-binding protein, mitochondrial	C1QBP	3
Q9HB71	3	Calcyclin-binding protein	CACYBP	3
Q15758	3	Neutral amino acid transporter B(0)	SLC1A5	3
Q9BZE1	1	39S ribosomal protein L37, mitochondrial	MRPL37	1
P45880	5	Voltage-dependent anion-selective channel protein 2	VDAC2	5
Q9BSG0	3	Protease-associated domain-containing protein 1	PRADC1	3
Q13303;Q14722	3;1	Voltage-gated potassium channel subunit beta-2	KCNAB2	3
Q8WU79	4	Stromal membrane-associated protein 2	SMAP2	4
O43660	1	Pleiotropic regulator 1	PLRG1	1
P33992	3	DNA replication licensing factor MCM5	MCM5	3
P31689	2	DnaJ homolog subfamily A member 1	DNAJA1	2
P48643	14	T-complex protein 1 subunit epsilon	CCT5	14
P21796	6	Voltage-dependent anion-selective channel protein 1	VDAC1	6
P04792	7	Heat shock protein beta-1	HSPB1	7
Q5JTV8	2	Torsin-1A-interacting protein 1	TOR1AIP1	2
Q99623	5	Prohibitin-2	PHB2	5
O95373	2	Importin-7	IPO7	2
Q9NTK5	5	Obg-like ATPase 1	OLA1	5
P12236	8	ADP/ATP translocase 3;ADP/ATP translocase 3, N-terminally processed	SLC25A6	8
P31948	12	Stress-induced-phosphoprotein 1	STIP1	12
Q13868	3	Exosome complex component RRP4	EXOSC2	3
Q00796	1	Sorbitol dehydrogenase	SORD	1
Q92973	2	Transportin-1	TNPO1	2
Q92922	1	SWI/SNF complex subunit SMARCC1	SMARCC1	1
Q13283	2	Ras GTPase-activating protein-binding protein 1	G3BP1	2
O43709	2	Probable 18S rRNA (guanine-N(7))-methyltransferase	WBSCR22	2
P40306	2	Proteasome subunit beta type-10	PSMB10	2
P15880	4	40S ribosomal protein S2	RPS2	4
O75400	2	Pre-mRNA-processing factor 40 homolog A	PRPF40A	2
Q92526	6	T-complex protein 1 subunit zeta-2	CCT6B	6
P26196	8	Probable ATP-dependent RNA helicase DDX6	DDX6	8
Q96EP5	1	DAZ-associated protein 1	DAZAP1	1
P50502;Q8IZP2;Q8NFI4	5;4;4	Hsc70-interacting protein;Putative protein FAM10A4;Putative protein FAM10A5	ST13;ST13P4;ST13P5	5
P08238;Q58FF7;Q58FF8	24;10;6	Heat shock protein HSP 90-beta	HSP90AB1	24
Q86VP6	3	Cullin-associated NEDD8-dissociated protein 1	CAND1	3
P25787	2	Proteasome subunit alpha type-2	PSMA2	2
P78371	14	T-complex protein 1 subunit beta	CCT2	14
Q9NZ01	2	Very-long-chain enoyl-CoA reductase	TECR	2
P40227	17	T-complex protein 1 subunit zeta	CCT6A	17
Q92688	3	Acidic leucine-rich nuclear phosphoprotein 32 family member B	ANP32B	3
P21912	3	Succinate dehydrogenase [ubiquinone] iron-sulfur subunit, mitochondrial	SDHB	3
Q16629	4	Serine/arginine-rich splicing factor 7	SRSF7	4
P52292	5	Importin subunit alpha-1	KPNA2	5
Q9HAV7	3	GrpE protein homolog 1, mitochondrial	GRPEL1	3
Q9H0D6	5	5-3 exoribonuclease 2	XRN2	5
O00629	3	Importin subunit alpha-3	KPNA4	3
P68363;A6NHL2	12;3	Tubulin alpha-1B chain	TUBA1B	12
O00203	3	AP-3 complex subunit beta-1	AP3B1	3
Q99460	2	26S proteasome non-ATPase regulatory subunit 1	PSMD1	2
P62987;P62979;P0CG47;P0CG48;A0A2R8Y422	2;2;2;2;1	Ubiquitin-60S ribosomal protein L40;Ubiquitin;60S ribosomal protein L40;Ubiquitin-40S ribosomal protein S27a;Ubiquitin;40S ribosomal protein S27a;Polyubiquitin-B;Ubiquitin;Polyubiquitin-C;Ubiquitin	UBA52;RPS27A;UBB;UBC	2
Q9Y3D9	2	28S ribosomal protein S23, mitochondrial	MRPS23	2
Q15293	5	Reticulocalbin-1	RCN1	5
P52597	6	Heterogeneous nuclear ribonucleoprotein F;Heterogeneous nuclear ribonucleoprotein F, N-terminally processed	HNRNPF	6
P17987	18	T-complex protein 1 subunit alpha	TCP1	18
Q08J23	5	tRNA (cytosine(34)-C(5))-methyltransferase	NSUN2	5
P08195	7	4F2 cell-surface antigen heavy chain	SLC3A2	7
P50991	17	T-complex protein 1 subunit delta	CCT4	17
P55036;A2A3N6	4;1	26S proteasome non-ATPase regulatory subunit 4	PSMD4	4
P26368	4	Splicing factor U2AF 65 kDa subunit	U2AF2	4
P04233	1	HLA class II histocompatibility antigen gamma chain	CD74	1
Q15185	1	Prostaglandin E synthase 3	PTGES3	1
P39656	6	Dolichyl-diphosphooligosaccharide--protein glycosyltransferase 48 kDa subunit	DDOST	6
Q8NC51	5	Plasminogen activator inhibitor 1 RNA-binding protein	SERBP1	5
P55060	2	Exportin-2	CSE1L	2
Q99832	17	T-complex protein 1 subunit eta	CCT7	17
P62136	1	Serine/threonine-protein phosphatase PP1-alpha catalytic subunit	PPP1CA	1
P67775;P62714	2;2	Serine/threonine-protein phosphatase 2A catalytic subunit alpha isoform;Serine/threonine-protein phosphatase 2A catalytic subunit beta isoform	PPP2CA;PPP2CB	2
P26640	4	Valine--tRNA ligase	VARS	4
Q9BZE9	3	Tether containing UBX domain for GLUT4	ASPSCR1	3
O75607	1	Nucleoplasmin-3	NPM3	1
